# Spatial transcriptomics reveals ovarian cancer subclones with distinct tumour microenvironments

**DOI:** 10.1101/2022.08.29.505206

**Authors:** Elena Denisenko, Leanne de Kock, Adeline Tan, Aaron B. Beasley, Maria Beilin, Matthew E. Jones, Rui Hou, Dáithí Ó Muirí, Sanela Bilic, G. Raj K. A. Mohan, Stuart Salfinger, Simon Fox, Khaing Hmon, Yen Yeow, Elin S. Gray, Paul A. Cohen, Yu Yu, Alistair R. R. Forrest

## Abstract

High-grade serous ovarian carcinoma (HGSOC) is characterised by recurrence, chemotherapy resistance and overall poor prognosis. Genetic heterogeneity of tumour cells and the microenvironment of the tumour have been hypothesised as key determinants of treatment resistance and relapse. Here, using a combination of spatial and single cell transcriptomics (10x Visium and Chromium platforms), we examine tumour genetic heterogeneity and infiltrating populations of HGSOC samples from eight patients with variable response to neoadjuvant chemotherapy. By inferring gross copy number alterations (CNAs), we identified distinct tumour subclones co-existing within individual tumour sections. These tumour subclones have unique CNA profiles and spatial locations within each tumour section, which were further validated by ultra-low-pass whole genome sequencing. Differential expression analysis between subclones within the same section identified both tumour cell intrinsic expression differences and markers indicative of different infiltrating cell populations. The gene sets differentially expressed between subclones were significantly enriched for genes encoding plasma membrane and secreted proteins, indicative of subclone-specific microenvironments. Furthermore, we identified tumour derived ligands with variable expression levels between subclones that correlated or anticorrelated with various non-malignant cell infiltration patterns. We highlight several of these that are potentially direct tumour-stroma/immune cell relationships as the non-malignant cell type expresses a cognate receptor for the tumour derived ligand. These include predictions of *CXCL10-CXCR3* mediated recruitment of T and B cells to associate with the subclones of one patient and *CD47-SIRPA* mediated exclusion of macrophages from association with subclones of another. Finally, we show that published HGSOC molecular subtype signatures associated with prognosis are heterogeneously expressed across tumour sections and that areas containing different tumour subclones with different infiltration patterns can match different subtypes. Our study highlights the high degree of intratumoural subclonal and infiltrative heterogeneity in HGSOC which will be critical to better understand resistance and relapse.
