## Supplementary Table ST1 for "Spatial transcriptomics reveals ovarian cancer subclones with distinct tumour microenvironments"

### Sheet: Visium
Sample ID	Chemotherapy response score	Number of spots	Median UMI Counts per Spot	Mean UMI Counts per Spot	Median Genes per Spot	Mean Genes per Spot	Median % Mito per Spot	Mean % Mito per Spot
Patient 1	1	2925	5737	6970	2447	2699	11.29	11.47
Patient 2	3	1932	8390	8770	3034	3066	3.73	4.29
Patient 3	3	1501	7199	8381	3068	3270	4.76	5.14
Patient 4	2	3000	6177	6939	2544	2721	10.32	10.74
Patient 5	3	2089	5884	9736	2409	2840	3.57	3.77
Patient 6	2	1791	6298	8981	2450	2839	5.86	6.67
Patient 7	1	3584	4342	7009	1940	2404	6.11	5.96
Patient 8	1	3168	5040	7100	2234	2602	6.36	7.35

### Sheet: scRNA-seq
Sample ID	Number of Cells	Median UMI Counts per Cell	Mean UMI Counts per Cell	Median Genes per Cell	Mean Genes per Cell	Median % Mito per Cell	Mean % Mito per Cell
MJ10	426	2914	6543	1162	1695	3.54	4.34
MJ11	1956	2492	4961	996	1361	4.1	4.68
Y2	328	3227	4740	1220	1472	3.61	4.1
Y3	6384	2161	2621	795	896	2.99	3.31
Y5	7588	1739	2339	692	837	3.19	3.54
