## Supplementary Table ST5 for "Spatial transcriptomics reveals ovarian cancer subclones with distinct tumour microenvironments"

### Sheet: Sheet1
Sample	Total number of unique DEGs	Number of DEGs encoding cell surface or secreted proteins	Number of DEGs encoding ligands	Number of DEGs encoding receptors	Number of DEGs expressed in cancer cells	Number of DEGs expressed in non-malignant cells	Number of DEGs expressed in B/Plasma cells	Number of DEGs expressed in Endothelial cells	Number of DEGs expressed in Fibro1 (EIF4A3, STAR)	Number of DEGs expressed in Fibro2 (RBP1, DCN)	Number of DEGs expressed in Fibro3 (RAMP1, CFD)	Number of DEGs expressed in Fibro4 (CCL2)	Number of DEGs expressed in Fibro5 (FN1, COL3A1)	Number of DEGs expressed in Macrophages	Number of DEGs expressed in Mesothelial cells	Number of DEGs expressed in Myofibroblasts	Number of DEGs expressed in T cells	Number of DEGs that were not detected in scRNA-seq dataset
Patient 1	257	106 *	45	16	71	180	10	24	9	8	18	8	30	22	13	23	15	6
Patient 2	258	137 *	38	31	109	148	3	17	1	4	9	2	22	62	19	3	6	1
Patient 4	146	40	14	5	83	60	4	4	4	1	6	5	7	7	11	7	4	3
Patient 5	873	337 *	109	62	336	536	27	47	17	14	40	16	75	182	55	30	33	1
Patient 6	691	284 *	84	54	263	422	26	46	15	9	37	11	102	83	44	32	17	6
* significant enrichment, hypergeometric test p-value < 0.05
Numbers of DEGs expressed in inidividual cell types were calculated using the scRNA-seq dataset and were based on a cell type with the highest detection rate for each gene
