## Supplementary Table ST6 for "Spatial transcriptomics reveals ovarian cancer subclones with distinct tumour microenvironments"

### Sheet: Patient 1
CD24
CD9
FGF19
L1CAM
LAMA5
LCN2
MIF
SLPI
SLURP1

### Sheet: Patient 2
AGRN
CD24
CD47
CP
DEFB1
EPCAM
HSP90AA1
LAMA5
MUC1
PNOC
SLPI

### Sheet: Patient 4
CRLF1
DEFB1
MMP7
TCTN1

### Sheet: Patient 5
AFDN
AGRN
ANXA1
ANXA2
BSG
CD24
CD47
CD9
CEACAM6
COL9A2
CP
CXCL10
CXCL17
EPCAM
HMGB1
HSP90AA1
L1CAM
LAMA5
LCN2
MMP7
MUC1
PCNA
RELN
SAA1
SLPI

### Sheet: Patient 6
AGRN
ANXA2
BMP7
CD24
CD47
CD9
CDH1
COL9A2
CP
DNAJB11
EPCAM
F11R
FGF17
GPI
HSP90AA1
L1CAM
LAMA5
LTBP3
MUC1
NECTIN2
PCNA
SEMA3B
SLPI
WNT7A
