## Supplementary Table ST7 for "Spatial transcriptomics reveals ovarian cancer subclones with distinct tumour microenvironments"

### Sheet: Patient 1
Ligand	Cell Type	Spearman correlation	FDR
FGF19	Tumour cells	0.03	0.145729
FGF19	Macrophages	-0.13	3.37168e-10
FGF19	T cells	-0.07	0.000949038
FGF19	B/Plasma cells	-0.15	1.77869e-12
FGF19	Endothelial cells	-0.07	0.00144429
FGF19	Mesothelial cells	0.12	8.42608e-09
FGF19	Myofibroblasts	-0.08	0.000211047
FGF19	Fibro5 (FN1, COL3A1)	-0.1	6.68804e-07
MIF	Tumour cells	0.12	9.52048e-09
MIF	Macrophages	-0.05	0.0131523
MIF	T cells	0.02	0.423471
MIF	B/Plasma cells	-0.07	0.00125464
MIF	Endothelial cells	-0.01	0.706216
MIF	Mesothelial cells	0.07	0.000420894
MIF	Myofibroblasts	-0.07	0.00197003
MIF	Fibro5 (FN1, COL3A1)	-0.04	0.037316
LAMA5	Tumour cells	0.09	1.33239e-05
LAMA5	Macrophages	0	0.96242
LAMA5	T cells	-0.04	0.0345207
LAMA5	B/Plasma cells	-0.11	8.21124e-08
LAMA5	Endothelial cells	0.03	0.121495
LAMA5	Mesothelial cells	0.01	0.593956
LAMA5	Myofibroblasts	0	0.854368
LAMA5	Fibro5 (FN1, COL3A1)	-0.05	0.0268992
CD24	Tumour cells	0.48	6.40356e-141
CD24	Macrophages	0.12	8.1436e-09
CD24	T cells	0.04	0.0846659
CD24	B/Plasma cells	-0.26	7.65772e-38
CD24	Endothelial cells	-0.12	9.52048e-09
CD24	Mesothelial cells	-0.01	0.826594
CD24	Myofibroblasts	-0.05	0.0158436
CD24	Fibro5 (FN1, COL3A1)	-0.36	5.01157e-73
L1CAM	Tumour cells	0.29	1.69704e-48
L1CAM	Macrophages	0.25	3.4926e-36
L1CAM	T cells	0.07	0.00107914
L1CAM	B/Plasma cells	-0.09	4.97417e-05
L1CAM	Endothelial cells	0.1	1.00449e-06
L1CAM	Mesothelial cells	0.05	0.0131523
L1CAM	Myofibroblasts	0.15	9.73948e-13
L1CAM	Fibro5 (FN1, COL3A1)	0.01	0.822581
SLURP1	Tumour cells	0.26	3.06438e-39
SLURP1	Macrophages	0.33	8.1124e-62
SLURP1	T cells	0.05	0.0264173
SLURP1	B/Plasma cells	-0.05	0.00950941
SLURP1	Endothelial cells	0.08	0.000323803
SLURP1	Mesothelial cells	0.03	0.146826
SLURP1	Myofibroblasts	0.18	1.41749e-18
SLURP1	Fibro5 (FN1, COL3A1)	0.05	0.00966976
LCN2	Tumour cells	0.33	1.55964e-62
LCN2	Macrophages	0.3	4.34696e-52
LCN2	T cells	0.06	0.00551246
LCN2	B/Plasma cells	-0.08	0.000157816
LCN2	Endothelial cells	0.06	0.00310608
LCN2	Mesothelial cells	0.08	0.000253006
LCN2	Myofibroblasts	0.15	4.73711e-14
LCN2	Fibro5 (FN1, COL3A1)	-0.02	0.2983
SLPI	Tumour cells	0.33	1.83103e-62
SLPI	Macrophages	0.35	6.33847e-70
SLPI	T cells	0.11	6.50634e-08
SLPI	B/Plasma cells	0	0.896687
SLPI	Endothelial cells	0.13	1.00261e-09
SLPI	Mesothelial cells	0.07	0.000773694
SLPI	Myofibroblasts	0.2	1.60063e-22
SLPI	Fibro5 (FN1, COL3A1)	0.04	0.0656412
CD9	Tumour cells	0.37	4.61571e-81
CD9	Macrophages	0.3	8.36027e-52
CD9	T cells	0.06	0.0093814
CD9	B/Plasma cells	-0.13	2.73514e-10
CD9	Endothelial cells	0.04	0.0626802
CD9	Mesothelial cells	0.05	0.0109435
CD9	Myofibroblasts	0.09	3.32841e-05
CD9	Fibro5 (FN1, COL3A1)	-0.06	0.00430213

### Sheet: Patient 2
Ligand	Cell Type	Spearman correlation	FDR
EPCAM	Tumour cells	0.46	6.01378e-102
EPCAM	Macrophages	-0.22	2.98511e-21
EPCAM	T cells	-0.14	3.87082e-09
EPCAM	B/Plasma cells	-0.32	2.25456e-46
EPCAM	Endothelial cells	-0.08	0.000625778
EPCAM	Mesothelial cells	0.11	1.76777e-06
EPCAM	Myofibroblasts	-0.08	0.000774529
EPCAM	Fibro5 (FN1, COL3A1)	-0.15	1.5084e-11
LAMA5	Tumour cells	0.46	7.43791e-102
LAMA5	Macrophages	-0.33	6.50239e-50
LAMA5	T cells	-0.17	1.05075e-13
LAMA5	B/Plasma cells	-0.34	1.28987e-51
LAMA5	Endothelial cells	-0.12	6.1071e-08
LAMA5	Mesothelial cells	0.07	0.00230212
LAMA5	Myofibroblasts	-0.12	5.7864e-08
LAMA5	Fibro5 (FN1, COL3A1)	-0.3	7.5131e-42
SLPI	Tumour cells	0.52	8.05212e-131
SLPI	Macrophages	-0.24	4.40998e-26
SLPI	T cells	-0.17	2.99039e-13
SLPI	B/Plasma cells	-0.34	1.15581e-52
SLPI	Endothelial cells	-0.16	1.39287e-11
SLPI	Mesothelial cells	0.13	4.39511e-09
SLPI	Myofibroblasts	-0.09	0.000186533
SLPI	Fibro5 (FN1, COL3A1)	-0.23	1.145e-24
CD24	Tumour cells	0.45	1.28058e-94
CD24	Macrophages	-0.24	5.50826e-26
CD24	T cells	-0.16	8.97033e-13
CD24	B/Plasma cells	-0.32	8.37301e-48
CD24	Endothelial cells	-0.13	4.45463e-09
CD24	Mesothelial cells	0.1	8.85607e-06
CD24	Myofibroblasts	-0.1	3.54283e-05
CD24	Fibro5 (FN1, COL3A1)	-0.21	1.02016e-19
MUC1	Tumour cells	0.49	4.30305e-115
MUC1	Macrophages	-0.18	2.23407e-14
MUC1	T cells	-0.06	0.00733438
MUC1	B/Plasma cells	-0.2	3.11263e-19
MUC1	Endothelial cells	-0.15	8.84541e-11
MUC1	Mesothelial cells	0.15	1.47427e-10
MUC1	Myofibroblasts	-0.15	8.97376e-11
MUC1	Fibro5 (FN1, COL3A1)	-0.25	3.95548e-29
AGRN	Tumour cells	0.34	1.89972e-53
AGRN	Macrophages	-0.26	7.60209e-30
AGRN	T cells	-0.14	2.85607e-10
AGRN	B/Plasma cells	-0.27	5.49224e-32
AGRN	Endothelial cells	-0.11	8.86401e-07
AGRN	Mesothelial cells	0.09	0.000180357
AGRN	Myofibroblasts	-0.11	1.78972e-06
AGRN	Fibro5 (FN1, COL3A1)	-0.24	3.11572e-26
HSP90AA1	Tumour cells	0.42	4.8597e-84
HSP90AA1	Macrophages	-0.31	1.04295e-43
HSP90AA1	T cells	-0.2	2.9819e-19
HSP90AA1	B/Plasma cells	-0.38	2.45348e-66
HSP90AA1	Endothelial cells	-0.18	5.69412e-15
HSP90AA1	Mesothelial cells	0.09	3.6668e-05
HSP90AA1	Myofibroblasts	-0.15	1.82959e-11
HSP90AA1	Fibro5 (FN1, COL3A1)	-0.31	7.84651e-43
CP	Tumour cells	0.34	4.75491e-54
CP	Macrophages	-0.11	1.05788e-06
CP	T cells	-0.11	1.73103e-06
CP	B/Plasma cells	-0.26	1.71583e-29
CP	Endothelial cells	-0.07	0.0029135
CP	Mesothelial cells	0.13	2.55863e-08
CP	Myofibroblasts	-0.08	0.000364396
CP	Fibro5 (FN1, COL3A1)	-0.09	0.000107405
DEFB1	Tumour cells	0.37	6.1294e-64
DEFB1	Macrophages	-0.15	1.82959e-11
DEFB1	T cells	-0.1	2.16427e-05
DEFB1	B/Plasma cells	-0.22	9.8307e-22
DEFB1	Endothelial cells	-0.06	0.0146914
DEFB1	Mesothelial cells	0.1	3.06498e-05
DEFB1	Myofibroblasts	-0.07	0.00109502
DEFB1	Fibro5 (FN1, COL3A1)	-0.07	0.00118309
CD47	Tumour cells	0.28	1.33387e-35
CD47	Macrophages	-0.16	1.39287e-11
CD47	T cells	-0.09	0.00021323
CD47	B/Plasma cells	-0.26	8.6119e-31
CD47	Endothelial cells	-0.1	1.88239e-05
CD47	Mesothelial cells	0.06	0.00697947
CD47	Myofibroblasts	-0.12	1.90501e-07
CD47	Fibro5 (FN1, COL3A1)	-0.17	1.50155e-13
PNOC	Tumour cells	0.27	1.90624e-33
PNOC	Macrophages	-0.16	1.39287e-11
PNOC	T cells	-0.08	0.000294939
PNOC	B/Plasma cells	-0.23	1.51333e-24
PNOC	Endothelial cells	-0.06	0.00900477
PNOC	Mesothelial cells	0.1	1.45707e-05
PNOC	Myofibroblasts	-0.03	0.184277
PNOC	Fibro5 (FN1, COL3A1)	-0.07	0.00343537

### Sheet: Patient 4
Ligand	Cell Type	Spearman correlation	FDR
DEFB1	Tumour cells	0.17	2.97408e-16
DEFB1	Macrophages	0.05	0.0122216
DEFB1	T cells	-0.03	0.113477
DEFB1	B/Plasma cells	-0.08	0.000311153
DEFB1	Endothelial cells	0.03	0.204397
DEFB1	Mesothelial cells	-0.12	2.17846e-08
DEFB1	Myofibroblasts	-0.1	1.06403e-06
DEFB1	Fibro5 (FN1, COL3A1)	-0.11	4.62752e-07
TCTN1	Tumour cells	0.25	4.39899e-34
TCTN1	Macrophages	0.13	8.58061e-10
TCTN1	T cells	-0.13	9.75708e-10
TCTN1	B/Plasma cells	-0.27	1.37273e-37
TCTN1	Endothelial cells	0.03	0.235346
TCTN1	Mesothelial cells	-0.13	2.82554e-10
TCTN1	Myofibroblasts	-0.13	5.02875e-10
TCTN1	Fibro5 (FN1, COL3A1)	-0.13	3.88567e-10
CRLF1	Tumour cells	0.27	1.89121e-37
CRLF1	Macrophages	0.15	3.68097e-12
CRLF1	T cells	-0.16	6.16152e-14
CRLF1	B/Plasma cells	-0.22	2.10448e-26
CRLF1	Endothelial cells	0.02	0.305061
CRLF1	Mesothelial cells	-0.21	4.71619e-23
CRLF1	Myofibroblasts	-0.17	1.31722e-15
CRLF1	Fibro5 (FN1, COL3A1)	-0.12	4.29936e-08
MMP7	Tumour cells	0.2	4.05782e-22
MMP7	Macrophages	0.14	2.96762e-11
MMP7	T cells	-0.08	0.00029512
MMP7	B/Plasma cells	-0.14	1.71353e-11
MMP7	Endothelial cells	0.05	0.0122216
MMP7	Mesothelial cells	-0.14	1.47828e-11
MMP7	Myofibroblasts	-0.07	0.000601068
MMP7	Fibro5 (FN1, COL3A1)	-0.05	0.0122216

### Sheet: Patient 5
Ligand	Cell Type	Spearman correlation	FDR
MUC1	Tumour cells	0.56	4.71425e-165
MUC1	Macrophages	-0.32	3.00043e-50
MUC1	T cells	0.28	7.58031e-39
MUC1	B/Plasma cells	0.19	8.49327e-17
MUC1	Endothelial cells	0.02	0.527978
MUC1	Mesothelial cells	0.02	0.504475
MUC1	Myofibroblasts	0.24	3.61718e-27
MUC1	Fibro5 (FN1, COL3A1)	0.09	8.19464e-05
CP	Tumour cells	0.31	4.80458e-45
CP	Macrophages	-0.14	1.48286e-09
CP	T cells	0.1	3.87691e-06
CP	B/Plasma cells	-0.04	0.0595734
CP	Endothelial cells	0.04	0.0647613
CP	Mesothelial cells	0.09	0.000110933
CP	Myofibroblasts	0.06	0.00957906
CP	Fibro5 (FN1, COL3A1)	-0.03	0.258376
SAA1	Tumour cells	0.39	3.77169e-73
SAA1	Macrophages	-0.17	1.94171e-14
SAA1	T cells	0.21	4.51637e-21
SAA1	B/Plasma cells	0.13	2.84593e-09
SAA1	Endothelial cells	0.11	2.21497e-06
SAA1	Mesothelial cells	0.06	0.00851958
SAA1	Myofibroblasts	0.14	2.16267e-10
SAA1	Fibro5 (FN1, COL3A1)	0.05	0.0299881
SLPI	Tumour cells	0.49	2.91932e-123
SLPI	Macrophages	-0.44	6.46648e-98
SLPI	T cells	0.25	6.02792e-30
SLPI	B/Plasma cells	0.21	4.21576e-21
SLPI	Endothelial cells	-0.06	0.00576907
SLPI	Mesothelial cells	0.01	0.563842
SLPI	Myofibroblasts	0.23	1.08035e-25
SLPI	Fibro5 (FN1, COL3A1)	-0.05	0.019277
LCN2	Tumour cells	0.4	1.09651e-76
LCN2	Macrophages	-0.23	7.15037e-26
LCN2	T cells	0.24	9.80174e-27
LCN2	B/Plasma cells	0.09	8.99808e-05
LCN2	Endothelial cells	0.06	0.0180006
LCN2	Mesothelial cells	0.05	0.0232027
LCN2	Myofibroblasts	0.16	4.21959e-12
LCN2	Fibro5 (FN1, COL3A1)	0.03	0.196145
CD24	Tumour cells	0.58	4.8787e-181
CD24	Macrophages	-0.47	1.60686e-112
CD24	T cells	0.29	6.46914e-40
CD24	B/Plasma cells	0.21	3.99657e-22
CD24	Endothelial cells	-0.08	0.000413801
CD24	Mesothelial cells	-0.02	0.482558
CD24	Myofibroblasts	0.29	1.24241e-40
CD24	Fibro5 (FN1, COL3A1)	0.07	0.0015922
CXCL17	Tumour cells	0.34	3.81864e-54
CXCL17	Macrophages	-0.21	1.75371e-20
CXCL17	T cells	0.22	3.66234e-24
CXCL17	B/Plasma cells	0.14	1.14011e-10
CXCL17	Endothelial cells	0.06	0.00837667
CXCL17	Mesothelial cells	0.03	0.139682
CXCL17	Myofibroblasts	0.12	3.52914e-07
CXCL17	Fibro5 (FN1, COL3A1)	0.04	0.0731412
RELN	Tumour cells	0.24	9.45459e-27
RELN	Macrophages	-0.14	3.92676e-10
RELN	T cells	0.13	4.71979e-09
RELN	B/Plasma cells	0.06	0.0136875
RELN	Endothelial cells	0.03	0.159643
RELN	Mesothelial cells	0.05	0.0188395
RELN	Myofibroblasts	0.09	0.000143771
RELN	Fibro5 (FN1, COL3A1)	-0.01	0.823516
HSP90AA1	Tumour cells	0.22	5.68017e-24
HSP90AA1	Macrophages	-0.15	9.30313e-12
HSP90AA1	T cells	0	0.908711
HSP90AA1	B/Plasma cells	-0.05	0.0477138
HSP90AA1	Endothelial cells	-0.05	0.0364546
HSP90AA1	Mesothelial cells	0.05	0.0449956
HSP90AA1	Myofibroblasts	0.02	0.392243
HSP90AA1	Fibro5 (FN1, COL3A1)	-0.09	9.65253e-05
EPCAM	Tumour cells	0.49	2.88325e-125
EPCAM	Macrophages	-0.33	1.58646e-53
EPCAM	T cells	0.16	2.59178e-13
EPCAM	B/Plasma cells	0.06	0.0172094
EPCAM	Endothelial cells	-0.03	0.166906
EPCAM	Mesothelial cells	0.07	0.00271055
EPCAM	Myofibroblasts	0.27	3.88706e-35
EPCAM	Fibro5 (FN1, COL3A1)	0.08	0.00111866
CXCL10	Tumour cells	0.33	7.96712e-53
CXCL10	Macrophages	-0.23	2.33731e-25
CXCL10	T cells	0.26	9.58131e-33
CXCL10	B/Plasma cells	0.16	6.44763e-13
CXCL10	Endothelial cells	0.06	0.00752499
CXCL10	Mesothelial cells	0.05	0.0296469
CXCL10	Myofibroblasts	0.2	3.95345e-20
CXCL10	Fibro5 (FN1, COL3A1)	0.15	9.97969e-11
LAMA5	Tumour cells	0.38	5.30393e-71
LAMA5	Macrophages	-0.29	2.32462e-40
LAMA5	T cells	0.19	7.60013e-17
LAMA5	B/Plasma cells	0.09	8.7601e-05
LAMA5	Endothelial cells	0.01	0.735208
LAMA5	Mesothelial cells	0.04	0.0641856
LAMA5	Myofibroblasts	0.23	5.77445e-26
LAMA5	Fibro5 (FN1, COL3A1)	0.06	0.0124735
BSG	Tumour cells	0.15	1.79288e-11
BSG	Macrophages	-0.12	5.84477e-08
BSG	T cells	0.03	0.190608
BSG	B/Plasma cells	0.03	0.291387
BSG	Endothelial cells	0.03	0.161084
BSG	Mesothelial cells	0.06	0.0124228
BSG	Myofibroblasts	0.07	0.00164108
BSG	Fibro5 (FN1, COL3A1)	0	0.896015
CEACAM6	Tumour cells	0.26	1.96502e-32
CEACAM6	Macrophages	-0.15	4.97434e-11
CEACAM6	T cells	0.15	8.05113e-12
CEACAM6	B/Plasma cells	0.06	0.0147562
CEACAM6	Endothelial cells	0.04	0.0890997
CEACAM6	Mesothelial cells	0.05	0.0424751
CEACAM6	Myofibroblasts	0.06	0.0123364
CEACAM6	Fibro5 (FN1, COL3A1)	0	0.959394
CD9	Tumour cells	-0.28	3.80283e-38
CD9	Macrophages	0.56	4.71425e-165
CD9	T cells	-0.44	1.31195e-96
CD9	B/Plasma cells	-0.54	1.71692e-153
CD9	Endothelial cells	-0.01	0.841828
CD9	Mesothelial cells	0.11	3.90388e-07
CD9	Myofibroblasts	-0.48	3.21072e-119
CD9	Fibro5 (FN1, COL3A1)	-0.35	3.44131e-59
ANXA1	Tumour cells	0	0.855496
ANXA1	Macrophages	0.3	1.15455e-43
ANXA1	T cells	-0.32	9.41666e-49
ANXA1	B/Plasma cells	-0.36	1.99536e-63
ANXA1	Endothelial cells	-0.01	0.66885
ANXA1	Mesothelial cells	0.14	1.43848e-10
ANXA1	Myofibroblasts	-0.27	5.32959e-36
ANXA1	Fibro5 (FN1, COL3A1)	-0.16	9.23342e-13
ANXA2	Tumour cells	-0.25	4.88966e-29
ANXA2	Macrophages	0.52	7.32069e-143
ANXA2	T cells	-0.46	3.49105e-106
ANXA2	B/Plasma cells	-0.46	2.2522e-108
ANXA2	Endothelial cells	-0.02	0.360626
ANXA2	Mesothelial cells	0.15	2.2447e-11
ANXA2	Myofibroblasts	-0.47	2.29504e-110
ANXA2	Fibro5 (FN1, COL3A1)	-0.3	8.85261e-43
CD47	Tumour cells	0.19	5.0373e-17
CD47	Macrophages	-0.02	0.313583
CD47	T cells	0.03	0.154309
CD47	B/Plasma cells	-0.05	0.0400917
CD47	Endothelial cells	0.01	0.825848
CD47	Mesothelial cells	0.1	9.03195e-06
CD47	Myofibroblasts	0.07	0.00156738
CD47	Fibro5 (FN1, COL3A1)	0.05	0.0347194
COL9A2	Tumour cells	0.17	5.17964e-14
COL9A2	Macrophages	-0.08	0.000937773
COL9A2	T cells	0.01	0.680138
COL9A2	B/Plasma cells	-0.05	0.0396748
COL9A2	Endothelial cells	-0.04	0.0829623
COL9A2	Mesothelial cells	0.03	0.14286
COL9A2	Myofibroblasts	0.1	1.52649e-05
COL9A2	Fibro5 (FN1, COL3A1)	0.02	0.482558
AFDN	Tumour cells	0.28	1.81031e-36
AFDN	Macrophages	-0.2	1.54087e-18
AFDN	T cells	0.08	0.000302619
AFDN	B/Plasma cells	-0.03	0.237448
AFDN	Endothelial cells	-0.01	0.738445
AFDN	Mesothelial cells	0.05	0.0522391
AFDN	Myofibroblasts	0.2	1.48983e-19
AFDN	Fibro5 (FN1, COL3A1)	0.07	0.0040389
L1CAM	Tumour cells	0.27	3.08288e-34
L1CAM	Macrophages	-0.24	2.12134e-27
L1CAM	T cells	0.12	2.67676e-07
L1CAM	B/Plasma cells	0.02	0.422693
L1CAM	Endothelial cells	-0.05	0.0320445
L1CAM	Mesothelial cells	0.04	0.113362
L1CAM	Myofibroblasts	0.19	2.49698e-18
L1CAM	Fibro5 (FN1, COL3A1)	0.05	0.045019
MMP7	Tumour cells	0.14	1.47046e-09
MMP7	Macrophages	-0.03	0.252189
MMP7	T cells	-0.12	1.69758e-07
MMP7	B/Plasma cells	-0.18	1.67158e-15
MMP7	Endothelial cells	-0.09	0.00011583
MMP7	Mesothelial cells	0.11	7.18702e-07
MMP7	Myofibroblasts	-0.08	0.000209059
MMP7	Fibro5 (FN1, COL3A1)	-0.13	6.37022e-09
HMGB1	Tumour cells	0.11	1.46749e-06
HMGB1	Macrophages	-0.18	2.49955e-16
HMGB1	T cells	0.09	0.000196739
HMGB1	B/Plasma cells	0.04	0.0647613
HMGB1	Endothelial cells	-0.01	0.832125
HMGB1	Mesothelial cells	0	0.94906
HMGB1	Myofibroblasts	0.14	2.66302e-10
HMGB1	Fibro5 (FN1, COL3A1)	0	0.852041
AGRN	Tumour cells	0.25	2.08535e-29
AGRN	Macrophages	-0.1	3.13451e-05
AGRN	T cells	0.07	0.00305368
AGRN	B/Plasma cells	-0.03	0.211438
AGRN	Endothelial cells	0.04	0.0678595
AGRN	Mesothelial cells	0.08	0.000746592
AGRN	Myofibroblasts	0.13	2.12932e-08
AGRN	Fibro5 (FN1, COL3A1)	0.07	0.0016156
PCNA	Tumour cells	0.18	7.36562e-16
PCNA	Macrophages	-0.02	0.356144
PCNA	T cells	0.03	0.211438
PCNA	B/Plasma cells	-0.06	0.0142022
PCNA	Endothelial cells	0.02	0.440834
PCNA	Mesothelial cells	0.08	0.0010509
PCNA	Myofibroblasts	0.06	0.0136875
PCNA	Fibro5 (FN1, COL3A1)	0.09	5.55586e-05

### Sheet: Patient 6
Ligand	Cell Type	Spearman correlation	FDR
COL9A2	Tumour cells	0.39	3.68356e-57
COL9A2	Macrophages	-0.15	1.18496e-08
COL9A2	T cells	-0.11	3.62219e-05
COL9A2	B/Plasma cells	-0.1	0.000205676
COL9A2	Endothelial cells	0.04	0.176282
COL9A2	Mesothelial cells	0.03	0.262564
COL9A2	Myofibroblasts	0.01	0.817337
COL9A2	Fibro5 (FN1, COL3A1)	-0.06	0.0270012
EPCAM	Tumour cells	0.59	5.78959e-146
EPCAM	Macrophages	-0.12	2.76783e-06
EPCAM	T cells	-0.13	3.73642e-07
EPCAM	B/Plasma cells	-0.26	4.39543e-25
EPCAM	Endothelial cells	-0.01	0.626825
EPCAM	Mesothelial cells	0.02	0.466963
EPCAM	Myofibroblasts	-0.03	0.21832
EPCAM	Fibro5 (FN1, COL3A1)	-0.12	9.01491e-06
SLPI	Tumour cells	0.43	1.76786e-69
SLPI	Macrophages	-0.12	5.89971e-06
SLPI	T cells	-0.06	0.0189464
SLPI	B/Plasma cells	-0.11	2.30257e-05
SLPI	Endothelial cells	0.06	0.0238132
SLPI	Mesothelial cells	0.03	0.208897
SLPI	Myofibroblasts	-0.03	0.344126
SLPI	Fibro5 (FN1, COL3A1)	-0.09	0.00104221
CP	Tumour cells	0.36	1.87458e-48
CP	Macrophages	-0.13	3.73642e-07
CP	T cells	-0.08	0.00471465
CP	B/Plasma cells	-0.1	0.000103201
CP	Endothelial cells	0.05	0.0598701
CP	Mesothelial cells	0.07	0.00810158
CP	Myofibroblasts	0	0.962949
CP	Fibro5 (FN1, COL3A1)	-0.04	0.133051
BMP7	Tumour cells	0.47	4.90718e-86
BMP7	Macrophages	-0.07	0.00762306
BMP7	T cells	-0.14	5.31009e-08
BMP7	B/Plasma cells	-0.39	2.53056e-57
BMP7	Endothelial cells	-0.12	2.34902e-06
BMP7	Mesothelial cells	-0.08	0.00307269
BMP7	Myofibroblasts	-0.13	4.2737e-07
BMP7	Fibro5 (FN1, COL3A1)	-0.24	1.26897e-20
AGRN	Tumour cells	0.36	2.56333e-48
AGRN	Macrophages	-0.1	0.000184231
AGRN	T cells	-0.12	2.77878e-06
AGRN	B/Plasma cells	-0.14	4.03324e-08
AGRN	Endothelial cells	0.05	0.0863144
AGRN	Mesothelial cells	0.12	2.76603e-06
AGRN	Myofibroblasts	0.05	0.102241
AGRN	Fibro5 (FN1, COL3A1)	0	0.962949
CD9	Tumour cells	0.42	3.81552e-67
CD9	Macrophages	0.01	0.829692
CD9	T cells	-0.11	1.60469e-05
CD9	B/Plasma cells	-0.37	3.08193e-51
CD9	Endothelial cells	-0.1	0.000238512
CD9	Mesothelial cells	-0.06	0.0161883
CD9	Myofibroblasts	-0.14	7.01463e-08
CD9	Fibro5 (FN1, COL3A1)	-0.26	2.88761e-24
LAMA5	Tumour cells	0.36	1.56764e-48
LAMA5	Macrophages	-0.04	0.190305
LAMA5	T cells	-0.16	1.74168e-10
LAMA5	B/Plasma cells	-0.3	3.46351e-33
LAMA5	Endothelial cells	0.03	0.267118
LAMA5	Mesothelial cells	0.01	0.61577
LAMA5	Myofibroblasts	-0.02	0.418138
LAMA5	Fibro5 (FN1, COL3A1)	-0.13	3.73642e-07
CD24	Tumour cells	0.42	1.63819e-67
CD24	Macrophages	-0.13	5.15131e-07
CD24	T cells	-0.13	4.045e-07
CD24	B/Plasma cells	-0.18	1.85079e-12
CD24	Endothelial cells	-0.04	0.133051
CD24	Mesothelial cells	0	0.904017
CD24	Myofibroblasts	-0.05	0.0861555
CD24	Fibro5 (FN1, COL3A1)	-0.14	1.51888e-07
CDH1	Tumour cells	0.36	1.62882e-49
CDH1	Macrophages	-0.11	3.15386e-05
CDH1	T cells	-0.09	0.000448568
CDH1	B/Plasma cells	-0.13	6.0191e-07
CDH1	Endothelial cells	0.01	0.738553
CDH1	Mesothelial cells	0.03	0.374215
CDH1	Myofibroblasts	-0.02	0.606857
CDH1	Fibro5 (FN1, COL3A1)	-0.04	0.110577
MUC1	Tumour cells	0.47	1.78324e-87
MUC1	Macrophages	-0.14	1.71305e-07
MUC1	T cells	-0.09	0.00080675
MUC1	B/Plasma cells	-0.14	1.29351e-07
MUC1	Endothelial cells	0.01	0.645644
MUC1	Mesothelial cells	0.04	0.128798
MUC1	Myofibroblasts	-0.03	0.358576
MUC1	Fibro5 (FN1, COL3A1)	-0.1	0.000297161
F11R	Tumour cells	0.27	3.24453e-27
F11R	Macrophages	-0.02	0.578065
F11R	T cells	-0.09	0.000767153
F11R	B/Plasma cells	-0.18	4.8553e-12
F11R	Endothelial cells	0.04	0.108659
F11R	Mesothelial cells	0.08	0.00157329
F11R	Myofibroblasts	0	0.960446
F11R	Fibro5 (FN1, COL3A1)	-0.03	0.262564
DNAJB11	Tumour cells	0.33	8.06033e-40
DNAJB11	Macrophages	0.01	0.768688
DNAJB11	T cells	-0.16	1.39441e-09
DNAJB11	B/Plasma cells	-0.35	1.89792e-45
DNAJB11	Endothelial cells	-0.09	0.000911497
DNAJB11	Mesothelial cells	-0.02	0.377946
DNAJB11	Myofibroblasts	-0.07	0.00820409
DNAJB11	Fibro5 (FN1, COL3A1)	-0.17	8.40014e-11
ANXA2	Tumour cells	0.18	2.27965e-12
ANXA2	Macrophages	0.15	1.41305e-08
ANXA2	T cells	0.04	0.138419
ANXA2	B/Plasma cells	-0.16	2.23518e-10
ANXA2	Endothelial cells	0.12	1.90491e-06
ANXA2	Mesothelial cells	-0.02	0.57789
ANXA2	Myofibroblasts	-0.1	0.000155208
ANXA2	Fibro5 (FN1, COL3A1)	-0.16	2.52778e-10
FGF17	Tumour cells	0.32	2.44842e-39
FGF17	Macrophages	-0.06	0.0209144
FGF17	T cells	-0.15	1.84464e-08
FGF17	B/Plasma cells	-0.27	7.46552e-28
FGF17	Endothelial cells	-0.04	0.143777
FGF17	Mesothelial cells	0.03	0.285616
FGF17	Myofibroblasts	0	0.991455
FGF17	Fibro5 (FN1, COL3A1)	-0.05	0.0822097
GPI	Tumour cells	0.3	1.40609e-32
GPI	Macrophages	-0.03	0.338192
GPI	T cells	-0.08	0.002065
GPI	B/Plasma cells	-0.33	2.05049e-40
GPI	Endothelial cells	-0.06	0.032935
GPI	Mesothelial cells	-0.08	0.00392579
GPI	Myofibroblasts	-0.06	0.0313583
GPI	Fibro5 (FN1, COL3A1)	-0.13	1.03765e-06
SEMA3B	Tumour cells	0.32	2.26947e-37
SEMA3B	Macrophages	-0.02	0.431995
SEMA3B	T cells	-0.13	3.42805e-07
SEMA3B	B/Plasma cells	-0.32	4.58202e-38
SEMA3B	Endothelial cells	0.01	0.770615
SEMA3B	Mesothelial cells	-0.01	0.859003
SEMA3B	Myofibroblasts	-0.02	0.559918
SEMA3B	Fibro5 (FN1, COL3A1)	-0.1	0.000238512
PCNA	Tumour cells	0.28	1.13175e-28
PCNA	Macrophages	-0.03	0.23506
PCNA	T cells	-0.1	0.000118247
PCNA	B/Plasma cells	-0.22	1.28084e-18
PCNA	Endothelial cells	0.04	0.108659
PCNA	Mesothelial cells	0.06	0.0270012
PCNA	Myofibroblasts	0.06	0.0292461
PCNA	Fibro5 (FN1, COL3A1)	0.02	0.559918
WNT7A	Tumour cells	0.29	5.40414e-31
WNT7A	Macrophages	-0.13	9.23133e-07
WNT7A	T cells	-0.09	0.000433946
WNT7A	B/Plasma cells	-0.13	4.045e-07
WNT7A	Endothelial cells	-0.01	0.79507
WNT7A	Mesothelial cells	-0.01	0.817337
WNT7A	Myofibroblasts	0	0.904017
WNT7A	Fibro5 (FN1, COL3A1)	-0.07	0.00748109
NECTIN2	Tumour cells	0.2	2.83507e-15
NECTIN2	Macrophages	-0.05	0.102241
NECTIN2	T cells	-0.05	0.103051
NECTIN2	B/Plasma cells	-0.15	7.16712e-09
NECTIN2	Endothelial cells	0.06	0.0194523
NECTIN2	Mesothelial cells	0.04	0.133051
NECTIN2	Myofibroblasts	0.06	0.0270012
NECTIN2	Fibro5 (FN1, COL3A1)	0.01	0.745255
LTBP3	Tumour cells	0.13	4.81797e-07
LTBP3	Macrophages	-0.14	3.43911e-08
LTBP3	T cells	-0.14	1.11136e-07
LTBP3	B/Plasma cells	-0.18	2.87949e-12
LTBP3	Endothelial cells	-0.05	0.0769855
LTBP3	Mesothelial cells	0.06	0.033972
LTBP3	Myofibroblasts	0.2	2.20841e-14
LTBP3	Fibro5 (FN1, COL3A1)	0.21	2.74724e-17
CD47	Tumour cells	0.25	2.91533e-23
CD47	Macrophages	0.03	0.256785
CD47	T cells	-0.08	0.00388706
CD47	B/Plasma cells	-0.32	2.77056e-37
CD47	Endothelial cells	-0.01	0.770615
CD47	Mesothelial cells	-0.03	0.300812
CD47	Myofibroblasts	-0.05	0.0496068
CD47	Fibro5 (FN1, COL3A1)	-0.12	2.76783e-06
L1CAM	Tumour cells	0.35	8.84484e-46
L1CAM	Macrophages	0.01	0.716892
L1CAM	T cells	-0.11	3.93814e-05
L1CAM	B/Plasma cells	-0.31	1.73043e-36
L1CAM	Endothelial cells	-0.05	0.065829
L1CAM	Mesothelial cells	-0.04	0.144867
L1CAM	Myofibroblasts	-0.11	2.22644e-05
L1CAM	Fibro5 (FN1, COL3A1)	-0.2	8.09117e-15
HSP90AA1	Tumour cells	0.17	8.40014e-11
HSP90AA1	Macrophages	0.19	8.15138e-14
HSP90AA1	T cells	-0.04	0.14901
HSP90AA1	B/Plasma cells	-0.38	4.24151e-54
HSP90AA1	Endothelial cells	-0.04	0.105219
HSP90AA1	Mesothelial cells	-0.09	0.00106165
HSP90AA1	Myofibroblasts	-0.18	2.87949e-12
HSP90AA1	Fibro5 (FN1, COL3A1)	-0.26	2.88761e-24
