## Supplementary Table ST8 for "Spatial transcriptomics reveals ovarian cancer subclones with distinct tumour microenvironments"

### Sheet: Patient_1_LR_filtered
Subclone	Ligand	Ligand avg expression in malignant clones					Cell type	Correlation of Ligand expression with Giotto score		Cognate receptor info
		brown	grey_beige_pink	red	purple	blue		Corr coefficient	FDR	Receptor	Avg expression of Receptor in Cell Type	Detection rate of Receptor in Cell Type
blue	CD24	38.3622	32.0361	25.0816	23.6806	42.7592	Endothelial cells	-0.12	9.52048e-09	SELP	0.14155	11.7755
blue	L1CAM	0.304432	0.215088	0.0612245	0.203704	0.802752	Endothelial cells	0.1	1.00449e-06	CD9	0.843197	41.9158
blue	L1CAM	0.304432	0.215088	0.0612245	0.203704	0.802752	Macrophages	0.25	3.4926e-36	CD9	0.633758	33.4395
blue	L1CAM	0.304432	0.215088	0.0612245	0.203704	0.802752	Myofibroblasts	0.15	9.73948e-13	CD9	1.5651	71.9463
blue	L1CAM	0.304432	0.215088	0.0612245	0.203704	0.802752	Tumour cells	0.29	1.69704e-48	CD9	3.08511	88.707
blue	L1CAM	0.304432	0.215088	0.0612245	0.203704	0.802752	Tumour cells	0.29	1.69704e-48	ERBB2	0.163666	15.3846
blue	L1CAM	0.304432	0.215088	0.0612245	0.203704	0.802752	Endothelial cells	0.1	1.00449e-06	ITGA5	0.140329	12.8127
blue	L1CAM	0.304432	0.215088	0.0612245	0.203704	0.802752	Macrophages	0.25	3.4926e-36	ITGA5	0.124204	12.1019
blue	SLPI	1.86127	1.83708	1.65306	1.70833	5.04817	Endothelial cells	0.13	1.00261e-09	PLSCR1	0.270287	22.3307
blue	SLPI	1.86127	1.83708	1.65306	1.70833	5.04817	Macrophages	0.35	6.33847e-70	PLSCR1	0.388535	31.8471
blue	SLPI	1.86127	1.83708	1.65306	1.70833	5.04817	Myofibroblasts	0.2	1.60063e-22	PLSCR1	0.134228	11.1409
blue	SLPI	1.86127	1.83708	1.65306	1.70833	5.04817	Tumour cells	0.33	1.83103e-62	PLSCR1	0.438625	33.5516
blue	SLPI	1.86127	1.83708	1.65306	1.70833	5.04817	Endothelial cells	0.13	1.00261e-09	PLSCR4	0.114704	10.4942
brown	MIF	1.48555	1.3122	0.469388	1.47222	1.01835	Tumour cells	0.12	9.52048e-09	CD74	5.63175	92.144
red	FGF19	0.223507	0.124398	1.02041	0.134259	0.0527523	Fibro5 (FN1, COL3A1)	-0.1	6.68804e-07	FGFR1	0.372549	31.5904
red	FGF19	0.223507	0.124398	1.02041	0.134259	0.0527523	Mesothelial cells	0.12	8.42608e-09	FGFR1	0.281124	24.8996

### Sheet: Patient_2_LR_filtered
Subclone	Ligand	Ligand avg expression in malignant clones			Cell type	Correlation of Ligand expression with Giotto score		Cognate receptor info
		purple_grey	brown_red	blue		Corr coefficient	FDR	Receptor	Avg expression of Receptor in Cell Type	Detection rate of Receptor in Cell Type
brown_red	CD24	1.615	3.023	0.715	Endothelial cells	-0.13	4.45463e-09	SELP	0.142	11.775
brown_red	CD47	1.337	2.286	0.959	Macrophages	-0.16	1.39287e-11	SIRPA	0.111	10.828
brown_red	CP	0.804	1.758	0.446	Mesothelial cells	0.13	2.55863e-08	SLC40A1	0.446	30.12
brown_red	CP	0.804	1.758	0.446	Tumour cells	0.34	4.75491e-54	SLC40A1	0.229	15.548
brown_red	EPCAM	0.763	1.925	0.409	Tumour cells	0.46	6.01378e-102	EPCAM	1.311	68.74
brown_red	LAMA5	2.687	5.94	1.523	Endothelial cells	-0.12	6.1071e-08	BCAM	1.41	69.372
brown_red	LAMA5	2.687	5.94	1.523	Myofibroblasts	-0.12	5.7864e-08	BCAM	1.394	66.622
brown_red	LAMA5	2.687	5.94	1.523	Tumour cells	0.46	7.43791e-102	BCAM	4.206	86.743
brown_red	SLPI	6.369	9.899	3.554	Endothelial cells	-0.16	1.39287e-11	PLSCR1	0.27	22.331
brown_red	SLPI	6.369	9.899	3.554	Fibro5 (FN1, COL3A1)	-0.23	1.145e-24	PLSCR1	0.203	18.301
brown_red	SLPI	6.369	9.899	3.554	Macrophages	-0.24	4.40998e-26	PLSCR1	0.389	31.847
brown_red	SLPI	6.369	9.899	3.554	Mesothelial cells	0.13	4.39511e-09	PLSCR1	0.394	32.53
brown_red	SLPI	6.369	9.899	3.554	Tumour cells	0.52	8.05212e-131	PLSCR1	0.439	33.552
brown_red	SLPI	6.369	9.899	3.554	Endothelial cells	-0.16	1.39287e-11	PLSCR4	0.115	10.494
brown_red	SLPI	6.369	9.899	3.554	Fibro5 (FN1, COL3A1)	-0.23	1.145e-24	PLSCR4	0.144	13.29
brown_red	SLPI	6.369	9.899	3.554	Mesothelial cells	0.13	4.39511e-09	PLSCR4	0.305	24.9

### Sheet: Patient_4_LR_filtered
Subclone	Ligand	Ligand avg expression in malignant clones		Cell type	Correlation of Ligand expression with Giotto score		Cognate receptor info
		grey_red_purple	brown		Corr coefficient	FDR	Receptor	Avg expression of Receptor in Cell Type	Detection rate of Receptor in Cell Type
brown	MMP7	0.388	2.386	Macrophages	0.14	2.96762e-11	CD151	0.146	12.739
brown	MMP7	0.388	2.386	Mesothelial cells	-0.14	1.47828e-11	CD151	1.57	66.667
brown	MMP7	0.388	2.386	Tumour cells	0.2	4.05782e-22	CD151	0.732	46.809
brown	MMP7	0.388	2.386	B/Plasma cells	-0.14	1.71353e-11	CD44	0.357	25
brown	MMP7	0.388	2.386	Macrophages	0.14	2.96762e-11	CD44	1.223	61.146
brown	MMP7	0.388	2.386	Tumour cells	0.2	4.05782e-22	CD44	0.229	17.021

### Sheet: Patient_5_LR_filtered
Subclone	Ligand	Ligand avg expression in malignant clones					Cell type	Correlation of Ligand expression with Giotto score		Cognate receptor info
		purple	grey_pink	brown	red	blue		Corr coefficient	FDR	Receptor	Avg expression of Receptor in Cell Type	Detection rate of Receptor in Cell Type
blue	AFDN	0.314	0.129	0.197	0.47	1.653	Tumour cells	0.28	1.81031e-36	F11R	0.111	10.311
blue	AFDN	0.314	0.129	0.197	0.47	1.653	Tumour cells	0.28	1.81031e-36	NECTIN2	0.607	45.99
blue	CD47	0.788	0.553	0.462	1.515	1.693	Mesothelial cells	0.1	9.03195e-06	SIRPA	0.1	10.04
blue	EPCAM	0.898	0.247	0.282	2.152	3.24	Tumour cells	0.49	2.88325e-125	EPCAM	1.311	68.74
blue	HMGB1	1.661	1.056	1.374	1.879	2.533	Macrophages	-0.18	2.49955e-16	HAVCR2	0.261	23.248
blue	HMGB1	1.661	1.056	1.374	1.879	2.533	Macrophages	-0.18	2.49955e-16	THBD	0.242	17.197
blue	HMGB1	1.661	1.056	1.374	1.879	2.533	Myofibroblasts	0.14	2.66302e-10	THBD	0.185	12.617
blue	L1CAM	0.22	0.052	0.061	0.227	1.453	Macrophages	-0.24	2.12134e-27	CD9	0.634	33.439
blue	L1CAM	0.22	0.052	0.061	0.227	1.453	Myofibroblasts	0.19	2.49698e-18	CD9	1.565	71.946
blue	L1CAM	0.22	0.052	0.061	0.227	1.453	T cells	0.12	2.67676e-07	CD9	0.21	13.596
blue	L1CAM	0.22	0.052	0.061	0.227	1.453	Tumour cells	0.27	3.08288e-34	CD9	3.085	88.707
blue	L1CAM	0.22	0.052	0.061	0.227	1.453	Tumour cells	0.27	3.08288e-34	ERBB2	0.164	15.385
blue	L1CAM	0.22	0.052	0.061	0.227	1.453	Macrophages	-0.24	2.12134e-27	ITGA5	0.124	12.102
blue	LAMA5	0.78	0.139	0.193	1.621	2.413	Myofibroblasts	0.23	5.77445e-26	BCAM	1.394	66.622
blue	LAMA5	0.78	0.139	0.193	1.621	2.413	Tumour cells	0.38	5.30393e-71	BCAM	4.206	86.743
blue	MMP7	1.669	1.607	0.843	0.652	4.347	Fibro5 (FN1, COL3A1)	-0.13	6.37022e-09	CD151	0.593	42.266
blue	MMP7	1.669	1.607	0.843	0.652	4.347	Mesothelial cells	0.11	7.18702e-07	CD151	1.57	66.667
blue	MMP7	1.669	1.607	0.843	0.652	4.347	Tumour cells	0.14	1.47046e-09	CD151	0.732	46.809
blue	MMP7	1.669	1.607	0.843	0.652	4.347	B/Plasma cells	-0.18	1.67158e-15	CD44	0.357	25
blue	MMP7	1.669	1.607	0.843	0.652	4.347	Fibro5 (FN1, COL3A1)	-0.13	6.37022e-09	CD44	0.135	10.893
blue	MMP7	1.669	1.607	0.843	0.652	4.347	T cells	-0.12	1.69758e-07	CD44	1.24	56.798
blue	MMP7	1.669	1.607	0.843	0.652	4.347	Tumour cells	0.14	1.47046e-09	CD44	0.229	17.021
grey_pink	ANXA1	1.068	2.363	1.588	0.485	0.987	Macrophages	0.3	1.15455e-43	FPR1	0.312	21.975
grey_pink	ANXA2	4.136	8.479	5.955	2.682	3.267	Macrophages	0.52	7.32069e-143	TLR2	0.131	12.42
red	CP	0.712	0.305	0.202	3.47	1.307	Tumour cells	0.31	4.80458e-45	SLC40A1	0.229	15.548
red	CXCL10	1.856	0.182	0.22	3.394	1.227	B/Plasma cells	0.16	6.44763e-13	CXCR3	0.107	10.714
red	CXCL10	1.856	0.182	0.22	3.394	1.227	T cells	0.26	9.58131e-33	CXCR3	0.366	24.651
red	CXCL10	1.856	0.182	0.22	3.394	1.227	Tumour cells	0.33	7.96712e-53	SDC4	1.003	47.791
red	RELN	0.153	0.037	0.009	1.288	0.067	Tumour cells	0.24	9.45459e-27	ITGA3	0.211	17.84
red	RELN	0.153	0.037	0.009	1.288	0.067	Macrophages	-0.14	3.92676e-10	ITGB1	0.268	22.293
red	RELN	0.153	0.037	0.009	1.288	0.067	T cells	0.13	4.71979e-09	ITGB1	0.324	22.363
red	RELN	0.153	0.037	0.009	1.288	0.067	Tumour cells	0.24	9.45459e-27	ITGB1	0.234	18.494
red	SLPI	6.398	1.528	1.462	17.121	3.693	Macrophages	-0.44	6.46648e-98	PLSCR1	0.389	31.847
red	SLPI	6.398	1.528	1.462	17.121	3.693	Myofibroblasts	0.23	1.08035e-25	PLSCR1	0.134	11.141
red	SLPI	6.398	1.528	1.462	17.121	3.693	Tumour cells	0.49	2.91932e-123	PLSCR1	0.439	33.552

### Sheet: Patient_6_LR_filtered
Subclone	Ligand	Ligand avg expression in malignant clones					Cell type	Correlation of Ligand expression with Giotto score		Cognate receptor info
		grey	purple	blue	red	brown		Corr coefficient	FDR	Receptor	Avg expression of Receptor in Cell Type	Detection rate of Receptor in Cell Type
blue	L1CAM	0.076	0.267	1.056	0.712	0.083	Fibro5 (FN1, COL3A1)	-0.2	8.09117e-15	CD9	0.379	24.401
blue	L1CAM	0.076	0.267	1.056	0.712	0.083	Myofibroblasts	-0.11	2.22644e-05	CD9	1.565	71.946
blue	L1CAM	0.076	0.267	1.056	0.712	0.083	T cells	-0.11	3.93814e-05	CD9	0.21	13.596
blue	L1CAM	0.076	0.267	1.056	0.712	0.083	Tumour cells	0.35	8.84484e-46	CD9	3.085	88.707
blue	L1CAM	0.076	0.267	1.056	0.712	0.083	Fibro5 (FN1, COL3A1)	-0.2	8.09117e-15	CNTN1	0.135	12.418
blue	L1CAM	0.076	0.267	1.056	0.712	0.083	Tumour cells	0.35	8.84484e-46	ERBB2	0.164	15.385
blue	L1CAM	0.076	0.267	1.056	0.712	0.083	Fibro5 (FN1, COL3A1)	-0.2	8.09117e-15	ITGAV	0.113	11.329
red	ANXA2	1.779	2.243	2.012	4.096	2.688	Endothelial cells	0.12	1.90491e-06	ROBO4	0.167	15.497
red	ANXA2	1.779	2.243	2.012	4.096	2.688	Macrophages	0.15	1.41305e-08	TLR2	0.131	12.42
red	BMP7	0.849	2.05	4.342	6.233	1.013	Tumour cells	0.47	4.90718e-86	BMPR1B	0.162	15.221
red	BMP7	0.849	2.05	4.342	6.233	1.013	Endothelial cells	-0.12	2.34902e-06	BMPR2	0.262	22.88
red	BMP7	0.849	2.05	4.342	6.233	1.013	Fibro5 (FN1, COL3A1)	-0.24	1.26897e-20	BMPR2	0.113	10.675
red	BMP7	0.849	2.05	4.342	6.233	1.013	Endothelial cells	-0.12	2.34902e-06	ENG	0.529	36.486
red	BMP7	0.849	2.05	4.342	6.233	1.013	Fibro5 (FN1, COL3A1)	-0.24	1.26897e-20	ENG	0.231	18.954
red	CDH1	0.091	0.19	0.161	1.425	0.076	B/Plasma cells	-0.13	6.0191e-07	ITGB7	0.25	25
red	CP	0.078	0.245	0.081	2.11	0.051	Tumour cells	0.36	1.87458e-48	SLC40A1	0.229	15.548
red	EPCAM	0.356	1.087	1.708	6.068	0.242	Tumour cells	0.59	5.78959e-146	EPCAM	1.311	68.74
red	FGF17	0.086	0.286	0.615	0.973	0.045	Tumour cells	0.32	2.44842e-39	FGFR1	0.203	18.494
red	LAMA5	0.332	0.873	1.373	2.863	0.42	Tumour cells	0.36	1.56764e-48	BCAM	4.206	86.743
red	LTBP3	1.556	1.382	1.77	2.096	0.796	Fibro5 (FN1, COL3A1)	0.21	2.74724e-17	ITGB5	0.235	21.133
red	NECTIN2	0.387	0.531	0.652	1.301	0.389	Tumour cells	0.2	2.83507e-15	NECTIN2	0.607	45.99
red	SEMA3B	0.128	0.351	0.975	1	0.121	Fibro5 (FN1, COL3A1)	-0.1	0.000238512	NRP2	0.24	21.351
red	SLPI	0.724	2.026	1.304	8.205	0.713	Macrophages	-0.12	5.89971e-06	PLSCR1	0.389	31.847
red	SLPI	0.724	2.026	1.304	8.205	0.713	Tumour cells	0.43	1.76786e-69	PLSCR1	0.439	33.552
