## Supplementary Table ST9 for "Spatial transcriptomics reveals ovarian cancer subclones with distinct tumour microenvironments"

Tumour cells	Endothelial cells	Mesothelial cells	Myofibroblasts	Fibro5 (FN1, COL3A1)	Adipocytes	Mast cells	Neutrophils	Macrophages	B/Plasma cells	T cells
A2M	0	1	0	0	0	0	0	0	0	0	0
ACTA2	0	0	0	1	0	0	0	0	0	0	0
ADH1B	0	0	0	0	0	1	0	0	0	0	0
ADIPOQ	0	0	0	0	0	1	0	0	0	0	0
ADIRF	0	0	0	1	0	0	0	0	0	0	0
AEBP1	0	0	0	0	1	0	0	0	0	0	0
ALOX5AP	0	0	0	0	0	0	0	1	0	0	0
ANXA1	1	0	0	0	0	0	0	0	0	0	0
AOC3	0	0	0	0	0	1	0	0	0	0	0
ARG1	0	0	0	0	0	0	0	1	0	0	0
BCAM	1	0	0	0	0	0	0	0	0	0	0
BGN	0	0	0	0	1	0	0	0	0	0	0
C11orf96	0	0	0	1	0	0	0	0	0	0	0
C1QA	0	0	0	0	0	0	0	0	1	0	0
C1QB	0	0	0	0	0	0	0	0	1	0	0
C1QC	0	0	0	0	0	0	0	0	1	0	0
CALB2	0	0	1	0	0	0	0	0	0	0	0
CALD1	0	0	0	1	0	0	0	0	0	0	0
CAPG	0	0	0	0	0	0	0	0	1	0	0
CAVIN2	0	1	0	0	0	0	0	0	0	0	0
CCDC80	0	0	0	0	1	0	0	0	0	0	0
CCDC85B	0	1	0	0	0	0	0	0	0	0	0
CCL3	0	0	0	0	0	0	0	0	1	0	0
CCL4	0	0	0	0	0	0	0	0	1	0	0
CCR4	0	0	0	0	0	0	0	0	0	0	1
CD14	0	0	0	0	0	0	0	0	1	0	0
CD19	0	0	0	0	0	0	0	0	0	1	0
CD2	0	0	0	0	0	0	0	0	0	0	1
CD24	1	0	0	0	0	0	0	0	0	0	0
CD28	0	0	0	0	0	0	0	0	0	0	1
CD3E	0	0	0	0	0	0	0	0	0	0	1
CD3G	0	0	0	0	0	0	0	0	0	0	1
CD68	0	0	0	0	0	0	0	0	1	0	0
CD7	0	0	0	0	0	0	0	0	0	0	1
CD79B	0	0	0	0	0	0	0	0	0	1	0
CD83	0	0	0	0	0	0	0	0	1	0	0
CEACAM3	0	0	0	0	0	0	0	1	0	0	0
CEACAM4	0	0	0	0	0	0	0	1	0	0	0
CEBPD	1	0	0	0	0	0	0	0	0	0	0
CIDEA	0	0	0	0	0	1	0	0	0	0	0
CIDEC	0	0	0	0	0	1	0	0	0	0	0
CLC	0	0	0	0	0	0	0	1	0	0	0
CLDN15	0	0	1	0	0	0	0	0	0	0	0
CLDN3	1	0	0	0	0	0	0	0	0	0	0
CLDN4	1	0	0	0	0	0	0	0	0	0	0
CLDN5	0	1	0	0	0	0	0	0	0	0	0
CLDN7	1	0	0	0	0	0	0	0	0	0	0
CLEC14A	0	1	0	0	0	0	0	0	0	0	0
CLU	1	0	0	0	0	0	0	0	0	0	0
CMA1	0	0	0	0	0	0	1	0	0	0	0
CMTM6	1	0	0	0	0	0	0	0	0	0	0
COL1A1	0	0	0	0	1	0	0	0	0	0	0
COL1A2	0	0	0	0	1	0	0	0	0	0	0
COL3A1	0	0	0	0	1	0	0	0	0	0	0
COL6A1	0	0	0	0	1	0	0	0	0	0	0
COL6A2	0	0	0	0	1	0	0	0	0	0	0
COL6A3	0	0	0	0	1	0	0	0	0	0	0
CRISP3	1	0	0	0	0	0	0	0	0	0	0
CST3	0	0	0	0	0	0	0	0	1	0	0
CTHRC1	0	0	0	0	1	0	0	0	0	0	0
CTSB	0	0	0	0	0	0	0	0	1	0	0
CTSD	0	0	0	0	0	0	0	0	1	0	0
CTSG	0	0	0	0	0	0	1	0	0	0	0
CTSL	0	0	0	0	0	0	0	0	1	0	0
CTSZ	0	0	0	0	0	0	0	0	1	0	0
CYSTM1	0	0	1	0	0	0	0	0	0	0	0
DCN	0	0	0	0	1	0	0	0	0	0	0
DPT	0	0	0	0	0	1	0	0	0	0	0
DSTN	0	0	0	1	0	0	0	0	0	0	0
ECSCR	0	1	0	0	0	0	0	0	0	0	0
EGFL7	0	1	0	0	0	0	0	0	0	0	0
ELF3	1	0	0	0	0	0	0	0	0	0	0
EMCN	0	1	0	0	0	0	0	0	0	0	0
EMP1	0	1	0	0	0	0	0	0	0	0	0
ENO1	1	0	0	0	0	0	0	0	0	0	0
ENPP3	0	0	0	0	0	0	1	0	0	0	0
EPCAM	1	0	0	0	0	0	0	0	0	0	0
ERVFRD-1	0	0	0	0	0	0	1	0	0	0	0
ESAM	0	1	0	0	0	0	0	0	0	0	0
FBLN1	0	0	0	0	1	0	0	0	0	0	0
FCER1G	0	0	0	0	0	0	0	0	1	0	0
FCER2	0	0	0	0	0	0	0	0	0	1	0
FCRL1	0	0	0	0	0	0	0	0	0	1	0
FCRL3	0	0	0	0	0	0	0	0	0	1	0
FCRLA	0	0	0	0	0	0	0	0	0	1	0
FLT3LG	0	0	0	0	0	0	0	0	0	0	1
FN1	0	0	0	0	1	0	0	0	0	0	0
FOLR1	1	0	0	0	0	0	0	0	0	0	0
FTL	0	0	0	0	0	0	0	0	1	0	0
GADD45A	1	0	0	0	0	0	0	0	0	0	0
GADD45B	0	0	0	1	0	0	0	0	0	0	0
GCA	0	0	0	0	0	0	0	1	0	0	0
GCSAML	0	0	0	0	0	0	1	0	0	0	0
GLYAT	0	0	0	0	0	1	0	0	0	0	0
GNG11	0	1	0	0	0	0	0	0	0	0	0
GPD1	0	0	0	0	0	1	0	0	0	0	0
GRN	0	0	0	0	0	0	0	0	1	0	0
GSTP1	1	0	0	0	0	0	0	0	0	0	0
GYG2	0	0	0	0	0	1	0	0	0	0	0
HAS1	0	0	1	0	0	0	0	0	0	0	0
HDC	0	0	0	0	0	0	1	0	0	0	0
HLA-E	0	1	0	0	0	0	0	0	0	0	0
HPGD	0	0	0	0	0	0	1	0	0	0	0
HPGDS	0	0	0	0	0	0	1	0	0	0	0
ID1	0	1	0	0	0	0	0	0	0	0	0
IFI27	0	1	0	0	0	0	0	0	0	0	0
IGFBP2	0	0	0	0	1	0	0	0	0	0	0
IGHA1	0	0	0	0	0	0	0	0	0	1	0
IGHD	0	0	0	0	0	0	0	0	0	1	0
IGHG1	0	0	0	0	0	0	0	0	0	1	0
IGHG2	0	0	0	0	0	0	0	0	0	1	0
IGHG3	0	0	0	0	0	0	0	0	0	1	0
IGHG4	0	0	0	0	0	0	0	0	0	1	0
IGHM	0	0	0	0	0	0	0	0	0	1	0
IGHV1-18	0	0	0	0	0	0	0	0	0	1	0
IGHV1-2	0	0	0	0	0	0	0	0	0	1	0
IGHV1-24	0	0	0	0	0	0	0	0	0	1	0
IGHV1-3	0	0	0	0	0	0	0	0	0	1	0
IGHV1-46	0	0	0	0	0	0	0	0	0	1	0
IGHV1-69D	0	0	0	0	0	0	0	0	0	1	0
IGHV2-26	0	0	0	0	0	0	0	0	0	1	0
IGHV2-5	0	0	0	0	0	0	0	0	0	1	0
IGHV3-11	0	0	0	0	0	0	0	0	0	1	0
IGHV3-13	0	0	0	0	0	0	0	0	0	1	0
IGHV3-15	0	0	0	0	0	0	0	0	0	1	0
IGHV3-20	0	0	0	0	0	0	0	0	0	1	0
IGHV3-21	0	0	0	0	0	0	0	0	0	1	0
IGHV3-23	0	0	0	0	0	0	0	0	0	1	0
IGHV3-33	0	0	0	0	0	0	0	0	0	1	0
IGHV3-43	0	0	0	0	0	0	0	0	0	1	0
IGHV3-48	0	0	0	0	0	0	0	0	0	1	0
IGHV3-49	0	0	0	0	0	0	0	0	0	1	0
IGHV3-66	0	0	0	0	0	0	0	0	0	1	0
IGHV3-7	0	0	0	0	0	0	0	0	0	1	0
IGHV3-74	0	0	0	0	0	0	0	0	0	1	0
IGHV4-34	0	0	0	0	0	0	0	0	0	1	0
IGHV4-39	0	0	0	0	0	0	0	0	0	1	0
IGHV4-4	0	0	0	0	0	0	0	0	0	1	0
IGHV4-59	0	0	0	0	0	0	0	0	0	1	0
IGHV4-61	0	0	0	0	0	0	0	0	0	1	0
IGHV5-10-1	0	0	0	0	0	0	0	0	0	1	0
IGHV5-51	0	0	0	0	0	0	0	0	0	1	0
IGHV6-1	0	0	0	0	0	0	0	0	0	1	0
IGHV7-4-1	0	0	0	0	0	0	0	0	0	1	0
IGKC	0	0	0	0	0	0	0	0	0	1	0
IGKV1-12	0	0	0	0	0	0	0	0	0	1	0
IGKV1-16	0	0	0	0	0	0	0	0	0	1	0
IGKV1-39	0	0	0	0	0	0	0	0	0	1	0
IGKV1-5	0	0	0	0	0	0	0	0	0	1	0
IGKV1-8	0	0	0	0	0	0	0	0	0	1	0
IGKV1-9	0	0	0	0	0	0	0	0	0	1	0
IGKV1D-13	0	0	0	0	0	0	0	0	0	1	0
IGKV1D-33	0	0	0	0	0	0	0	0	0	1	0
IGKV1D-39	0	0	0	0	0	0	0	0	0	1	0
IGKV1D-43	0	0	0	0	0	0	0	0	0	1	0
IGKV1D-8	0	0	0	0	0	0	0	0	0	1	0
IGKV2-24	0	0	0	0	0	0	0	0	0	1	0
IGKV2-30	0	0	0	0	0	0	0	0	0	1	0
IGKV2D-24	0	0	0	0	0	0	0	0	0	1	0
IGKV2D-29	0	0	0	0	0	0	0	0	0	1	0
IGKV2D-30	0	0	0	0	0	0	0	0	0	1	0
IGKV3-11	0	0	0	0	0	0	0	0	0	1	0
IGKV3-15	0	0	0	0	0	0	0	0	0	1	0
IGKV3-20	0	0	0	0	0	0	0	0	0	1	0
IGKV4-1	0	0	0	0	0	0	0	0	0	1	0
IGLV1-40	0	0	0	0	0	0	0	0	0	1	0
IGLV1-44	0	0	0	0	0	0	0	0	0	1	0
IGLV1-47	0	0	0	0	0	0	0	0	0	1	0
IGLV1-51	0	0	0	0	0	0	0	0	0	1	0
IGLV2-11	0	0	0	0	0	0	0	0	0	1	0
IGLV2-14	0	0	0	0	0	0	0	0	0	1	0
IGLV2-23	0	0	0	0	0	0	0	0	0	1	0
IGLV2-8	0	0	0	0	0	0	0	0	0	1	0
IGLV3-1	0	0	0	0	0	0	0	0	0	1	0
IGLV3-10	0	0	0	0	0	0	0	0	0	1	0
IGLV3-19	0	0	0	0	0	0	0	0	0	1	0
IGLV3-21	0	0	0	0	0	0	0	0	0	1	0
IGLV3-25	0	0	0	0	0	0	0	0	0	1	0
IGLV3-9	0	0	0	0	0	0	0	0	0	1	0
IGLV4-69	0	0	0	0	0	0	0	0	0	1	0
IGLV5-45	0	0	0	0	0	0	0	0	0	1	0
IGLV5-48	0	0	0	0	0	0	0	0	0	1	0
IGLV6-57	0	0	0	0	0	0	0	0	0	1	0
IGLV7-43	0	0	0	0	0	0	0	0	0	1	0
IGLV8-61	0	0	0	0	0	0	0	0	0	1	0
IGLV9-49	0	0	0	0	0	0	0	0	0	1	0
IL1B	0	0	0	0	0	0	0	0	1	0	0
IL1RL1	0	0	0	0	0	0	1	0	0	0	0
IL32	0	0	0	0	0	0	0	0	0	0	1
ITK	0	0	0	0	0	0	0	0	0	0	1
KIT	0	0	0	0	0	0	1	0	0	0	0
KLF2	0	1	0	0	0	0	0	0	0	0	0
KLF5	1	0	0	0	0	0	0	0	0	0	0
KLK11	0	0	1	0	0	0	0	0	0	0	0
KRT7	1	0	0	0	0	0	0	0	0	0	0
LEPROTL1	0	0	0	0	0	0	0	0	0	0	1
LIPE	0	0	0	0	0	1	0	0	0	0	0
LPL	0	0	0	0	0	1	0	0	0	0	0
LTC4S	0	0	0	0	0	0	1	0	0	0	0
LUM	0	0	0	0	1	0	0	0	0	0	0
LY6E	0	0	1	0	0	0	0	0	0	0	0
MFGE8	0	0	0	1	0	0	0	0	0	0	0
MIF	1	0	0	0	0	0	0	0	0	0	0
MMP2	0	0	0	0	1	0	0	0	0	0	0
MMP25	0	0	0	0	0	0	0	1	0	0	0
MRGPRX2	0	0	0	0	0	0	1	0	0	0	0
MS4A1	0	0	0	0	0	0	0	0	0	1	0
MS4A2	0	0	0	0	0	0	1	0	0	0	0
MS4A6A	0	0	0	0	0	0	0	0	1	0	0
MT1E	0	0	1	0	0	0	0	0	0	0	0
MT2A	0	0	1	0	0	0	0	0	0	0	0
MUC1	1	0	0	0	0	0	0	0	0	0	0
MYH11	0	0	0	1	0	0	0	0	0	0	0
MYL9	0	0	0	1	0	0	0	0	0	0	0
NBL1	0	0	0	0	1	0	0	0	0	0	0
NKG7	0	0	0	0	0	0	0	0	0	0	1
NPC2	0	0	0	0	0	0	0	0	1	0	0
NPDC1	0	1	0	0	0	0	0	0	0	0	0
PCOLCE	0	0	0	0	1	0	0	0	0	0	0
PERP	1	0	0	0	0	0	0	0	0	0	0
PGLYRP1	0	0	0	0	0	0	0	1	0	0	0
PLIN1	0	0	0	0	0	1	0	0	0	0	0
PLN	0	0	0	1	0	0	0	0	0	0	0
PRDX5	1	0	0	0	0	0	0	0	0	0	0
PRKCQ	0	0	0	0	0	0	0	0	0	0	1
PSAP	0	0	0	0	0	0	0	0	1	0	0
RAMP2	0	1	0	0	0	0	0	0	0	0	0
RARRES1	0	0	1	0	0	0	0	0	0	0	0
RARRES2	0	0	0	0	1	0	0	0	0	0	0
RGL4	0	0	0	0	0	0	0	1	0	0	0
RGS13	0	0	0	0	0	0	1	0	0	0	0
RNASE1	0	1	0	0	0	0	0	0	0	0	0
RPS21	1	0	0	0	0	0	0	0	0	0	0
S100A1	1	0	0	0	0	0	0	0	0	0	0
S100A12	0	0	0	0	0	0	0	1	0	0	0
S100A8	0	0	0	0	0	0	0	1	0	0	0
SBSPON	0	0	1	0	0	0	0	0	0	0	0
SERPINF1	0	0	0	0	1	0	0	0	0	0	0
SERPINH1	0	0	0	0	1	0	0	0	0	0	0
SFRP4	0	0	0	0	1	0	0	0	0	0	0
SIGLEC6	0	0	0	0	0	0	1	0	0	0	0
SLC18A2	0	0	0	0	0	0	1	0	0	0	0
SLC19A3	0	0	0	0	0	1	0	0	0	0	0
SLC9A3R2	0	1	0	0	0	0	0	0	0	0	0
SLFN12L	0	0	0	0	0	0	0	0	0	0	1
SOCS3	0	1	0	0	0	0	0	0	0	0	0
SOD3	0	0	0	1	0	0	0	0	0	0	0
SOS2	0	0	0	0	0	0	0	1	0	0	0
SPARC	0	0	0	0	1	0	0	0	0	0	0
SPARCL1	0	1	0	0	0	0	0	0	0	0	0
SPINT2	1	0	0	0	0	0	0	0	0	0	0
SPOCK2	0	0	0	0	0	0	0	0	0	0	1
STOM	0	1	0	0	0	0	0	0	0	0	0
SVOPL	0	0	0	0	0	0	1	0	0	0	0
TACSTD2	1	0	0	0	0	0	0	0	0	0	0
TAGLN	0	0	0	1	0	0	0	0	0	0	0
TC2N	0	0	0	0	0	0	0	0	0	0	1
THBD	0	1	0	0	0	0	0	0	0	0	0
THEMIS	0	0	0	0	0	0	0	0	0	0	1
THRSP	0	0	0	0	0	1	0	0	0	0	0
TINAGL1	0	0	0	1	0	0	0	0	0	0	0
TLDC2	0	0	0	0	0	0	1	0	0	0	0
TM4SF1	0	1	0	0	0	0	0	0	0	0	0
TNFRSF10C	0	0	0	0	0	0	0	1	0	0	0
TNFRSF12A	1	0	0	0	0	0	0	0	0	0	0
TPM2	0	0	0	1	0	0	0	0	0	0	0
TPSD1	0	0	0	0	0	0	1	0	0	0	0
TRAC	0	0	0	0	0	0	0	0	0	0	1
TRAT1	0	0	0	0	0	0	0	0	0	0	1
TRAV4	0	0	0	0	0	0	0	0	0	0	1
TRBC2	0	0	0	0	0	0	0	0	0	0	1
TRBV28	0	0	0	0	0	0	0	0	0	0	1
TRBV3-1	0	0	0	0	0	0	0	0	0	0	1
TRBV9	0	0	0	0	0	0	0	0	0	0	1
TRHDE-AS1	0	0	0	0	0	1	0	0	0	0	0
TUBB4B	1	0	0	0	0	0	0	0	0	0	0
TYMP	0	0	0	0	0	0	0	0	1	0	0
UBASH3A	0	0	0	0	0	0	0	0	0	0	1
UPK3B	0	0	1	0	0	0	0	0	0	0	0
VPREB3	0	0	0	0	0	0	0	0	0	1	0
VWA5A	0	0	0	0	0	0	1	0	0	0	0
VWF	0	1	0	0	0	0	0	0	0	0	0
WFDC2	1	0	0	0	0	0	0	0	0	0	0
