## Supplementary Table ST10 for "Spatial transcriptomics reveals ovarian cancer subclones with distinct tumour microenvironments"

### Sheet: UP_DEGs_CRS1_vs_CRS3
	avg_logFC	pct.1	pct.2	p_val_adj	pct.1/pct2 ratio
CD24	1.80593	0.991	0.623	0	1.59069
RPS20	1.71545	0.999	0.997	0	1.00201
CLU	1.53267	0.972	0.616	0	1.57792
RPS28	1.00958	1	1	0	1
CDK4	0.913027	0.603	0.37	5.90034e-253	1.62973
ADIRF	0.898724	0.597	0.223	0	2.67713
MT-CO1	0.876632	1	1	0	1
LCN2	0.865749	0.651	0.208	0	3.12981
KRT7	0.854947	0.923	0.428	0	2.15654
RPL41	0.819414	1	1	0	1
RPL29	0.810559	1	0.998	0	1.002
CCT2	0.773845	0.594	0.37	3.80273e-222	1.60541
CCND1	0.766469	0.814	0.287	0	2.83624
LDHB	0.716356	0.83	0.6	0	1.38333
RPL7	0.704784	1	0.991	0	1.00908
SINHCAF	0.691976	0.544	0.232	5.94131e-301	2.34483
RPL14	0.676384	0.998	0.98	0	1.01837
RPL32	0.64562	1	1	0	1
C19orf33	0.645102	0.75	0.508	1.75593e-299	1.47638
CHCHD7	0.627155	0.505	0.227	5.16173e-248	2.22467
MT-CO3	0.624242	1	1	0	1
MFGE8	0.624028	0.853	0.435	0	1.96092
RPL30	0.612488	1	1	0	1
RPS7	0.608499	1	0.994	0	1.00604
S100A6	0.602858	0.985	1	1.65766e-09	0.985
RPSA	0.597954	1	0.993	0	1.00705
RPL24	0.589562	1	0.984	0	1.01626
RPS4X	0.578546	1	1	0	1
CAPS	0.578535	0.705	0.273	0	2.58242
RPL36	0.571636	1	1	0	1
RPS12	0.565006	1	1	0	1
RPS2	0.561642	1	1	0	1
RPS6	0.551151	1	1	0	1
GAPDH	0.537989	1	1	0	1
RPS21	0.534836	1	0.999	0	1.001
RPL26	0.530439	0.999	0.998	0	1.001
RPL37	0.523579	1	1	0	1
MT-ND2	0.521683	0.966	0.984	5.16693e-97	0.981707
MT-ND1	0.514189	1	1	1.54666e-156	1
TOMM7	0.512568	0.98	0.875	0	1.12
RPS18	0.511966	1	1	0	1
RPL31	0.503907	1	0.999	0	1.001

### Sheet: UP_DEGs_CRS3_vs_CRS1
	avg_logFC	pct.1	pct.2	p_val_adj	pct.1/pct2 ratio
IGKC	4.54464	1	0.499	0	2.00401
IGHG1	3.83257	0.929	0.216	0	4.30093
IGHG3	3.62311	0.985	0.409	0	2.40831
IGLC3	3.59554	0.892	0.03	0	29.7333
IGLC2	3.4937	0.973	0.149	0	6.5302
APOC1	3.32487	0.938	0.324	0	2.89506
IGHG4	3.29912	0.967	0.338	0	2.86095
IGHA1	3.22244	0.995	0.099	0	10.0505
COL3A1	3.05594	0.953	0.575	0	1.65739
APOE	3.01222	0.983	0.631	0	1.55784
COL1A1	2.87602	0.979	0.778	0	1.25835
LYZ	2.76615	0.945	0.245	0	3.85714
FTL	2.69469	1	0.997	0	1.00301
CTSD	2.43285	1	0.852	0	1.17371
IGHM	2.37182	0.85	0.048	0	17.7083
COL1A2	2.27309	0.97	0.855	0	1.1345
SPARC	2.24074	0.974	0.732	0	1.3306
HLA-B	2.16123	1	0.915	0	1.0929
PSAP	2.1153	1	0.954	0	1.04822
HLA-A	2.09789	1	0.856	0	1.16822
CTSB	1.86227	1	0.948	0	1.05485
HLA-DRA	1.84428	1	0.792	0	1.26263
HLA-DRB1	1.83218	0.996	0.533	0	1.86867
B2M	1.82962	1	0.985	0	1.01523
CTSK	1.78397	0.886	0.089	0	9.95506
LAPTM5	1.76637	0.932	0.275	0	3.38909
TYROBP	1.72652	0.909	0.249	0	3.6506
COL6A2	1.67501	0.957	0.586	0	1.63311
COL6A1	1.67495	0.934	0.621	0	1.50403
JCHAIN	1.65803	0.721	0.026	0	27.7308
GPNMB	1.65383	0.924	0.49	0	1.88571
DCN	1.6422	0.876	0.319	0	2.74608
C1QB	1.64084	0.942	0.245	0	3.8449
FN1	1.61046	0.943	0.503	0	1.87475
HLA-C	1.60252	1	0.797	0	1.25471
CTSS	1.59769	0.878	0.139	0	6.31655
GRN	1.58806	0.992	0.708	0	1.40113
CD74	1.57425	1	0.951	0	1.05152
MMP2	1.56405	0.87	0.319	0	2.72727
FBLN1	1.56039	0.816	0.342	0	2.38596
HTRA1	1.54391	0.777	0.377	0	2.06101
MMP9	1.53547	0.79	0.091	0	8.68132
LUM	1.52613	0.843	0.168	0	5.01786
NUPR1	1.51092	0.857	0.423	0	2.026
ACP5	1.48156	0.765	0.087	0	8.7931
HLA-DPB1	1.48134	0.958	0.319	0	3.00313
HLA-DQB1	1.47917	0.944	0.25	0	3.776
GM2A	1.47733	0.792	0.165	0	4.8
HLA-DPA1	1.4553	0.984	0.428	0	2.29907
COL6A3	1.44925	0.816	0.224	0	3.64286
CSTB	1.43226	0.935	0.783	0	1.19413
PLD3	1.43081	0.978	0.487	0	2.00821
CD68	1.40239	0.763	0.142	0	5.37324
C1QA	1.35304	0.934	0.298	0	3.13423
CCL18	1.28713	0.77	0.027	0	28.5185
SPP1	1.24633	0.879	0.664	2.98115e-251	1.3238
LIPA	1.22401	0.78	0.209	0	3.73206
FCER1G	1.21823	0.817	0.154	0	5.30519
COL5A1	1.21212	0.749	0.225	0	3.32889
PTGDS	1.19917	0.797	0.263	0	3.03042
CFD	1.1959	0.764	0.083	0	9.20482
AEBP1	1.19055	0.89	0.488	0	1.82377
HLA-E	1.17684	0.997	0.621	0	1.60548
CTSL	1.13584	0.874	0.29	0	3.01379
SERPINF1	1.12709	0.844	0.233	0	3.62232
TYMP	1.12345	0.892	0.181	0	4.92818
ITGB2	1.12229	0.802	0.293	0	2.7372
FTH1	1.10292	1	1	0	1
C1S	1.10052	0.863	0.334	0	2.58383
SH3BGRL3	1.0825	0.963	0.552	0	1.74457
HLA-DMB	1.04595	0.833	0.139	0	5.99281
CD99	1.03507	0.926	0.393	0	2.35623
CAPG	1.02646	0.892	0.564	0	1.58156
C1QC	1.02626	0.845	0.179	0	4.72067
IFI6	1.02203	0.935	0.496	0	1.88508
LGMN	1.00436	0.882	0.322	0	2.73913
SRGN	1.00415	0.767	0.152	0	5.04605
LGALS1	0.986474	0.994	0.836	0	1.189
TIMP2	0.978722	0.971	0.585	0	1.65983
HLA-DQA1	0.968814	0.807	0.136	0	5.93382
CST3	0.965625	1	0.914	0	1.09409
RNASE1	0.955573	0.91	0.477	0	1.90776
C1R	0.9497	0.865	0.506	0	1.70949
SSR4	0.943608	0.976	0.849	0	1.14959
S100A4	0.911425	0.973	0.596	0	1.63255
IFI27	0.908936	0.994	0.573	0	1.73473
ASAH1	0.898988	0.883	0.445	0	1.98427
CTSZ	0.880421	0.745	0.204	0	3.65196
XBP1	0.868204	0.706	0.236	0	2.99153
CTSH	0.837434	0.816	0.278	0	2.93525
LGALS3	0.828233	0.915	0.649	0	1.40986
MGAT1	0.826061	0.848	0.263	0	3.22433
BST2	0.821535	0.939	0.446	0	2.10538
HLA-DMA	0.80942	0.837	0.265	0	3.15849
CD14	0.809375	0.823	0.251	0	3.27888
GSN	0.808238	0.958	0.651	0	1.47158
ADA2	0.803194	0.728	0.151	0	4.82119
PRDX1	0.793995	0.962	0.651	0	1.47773
HEXA	0.772172	0.812	0.281	0	2.88968
TPP1	0.770941	0.799	0.247	0	3.23482
P4HB	0.763637	0.984	0.772	0	1.27461
CYBA	0.746709	0.991	0.681	0	1.45521
LRP1	0.745304	0.892	0.421	0	2.11876
CD63	0.742706	0.999	0.989	0	1.01011
FCGRT	0.739879	0.832	0.3	0	2.77333
TAPBP	0.73701	0.96	0.624	0	1.53846
HLA-F	0.736921	0.709	0.113	0	6.27434
OAZ1	0.736577	0.99	0.883	0	1.12118
GLUL	0.732804	0.89	0.535	0	1.66355
BRI3	0.728683	0.912	0.626	0	1.45687
CD44	0.727367	0.753	0.221	0	3.40724
A2M	0.727194	0.921	0.526	0	1.75095
ANXA5	0.717322	0.88	0.455	0	1.93407
EMILIN1	0.707364	0.765	0.257	0	2.97665
SAT1	0.703952	0.976	0.783	0	1.24649
EMP3	0.695684	0.708	0.19	0	3.72632
NBL1	0.692298	0.711	0.36	0	1.975
ACTB	0.691063	1	0.999	0	1.001
SERPINH1	0.680406	0.757	0.447	0	1.69351
SQSTM1	0.669781	0.971	0.714	0	1.35994
ARHGDIB	0.668609	0.786	0.28	0	2.80714
IGFBP4	0.663921	0.838	0.556	0	1.50719
CTSA	0.654099	0.886	0.452	0	1.96018
S100A11	0.645162	1	0.983	0	1.01729
CD81	0.640931	0.998	0.976	0	1.02254
TMEM176B	0.632537	0.773	0.3	0	2.57667
TMEM59	0.632028	0.821	0.395	0	2.07848
NPC2	0.623265	0.974	0.924	0	1.05411
COLGALT1	0.620831	0.732	0.226	0	3.23894
ATP6V0B	0.611525	0.869	0.432	0	2.01157
CREG1	0.608646	0.814	0.377	0	2.15915
MARCKS	0.602014	0.851	0.457	0	1.86214
ITGB5	0.600588	0.741	0.387	0	1.91473
SERPING1	0.597401	0.963	0.781	0	1.23303
CTSC	0.596871	0.715	0.303	0	2.35974
CDC42	0.596637	0.857	0.427	0	2.00703
LAMP1	0.596414	0.937	0.633	0	1.48025
MT2A	0.593353	0.861	0.574	0	1.5
ATP6AP1	0.590086	0.77	0.317	0	2.42902
BGN	0.571763	0.847	0.585	0	1.44786
ZYX	0.561533	0.836	0.423	0	1.97636
NAGK	0.560456	0.705	0.246	0	2.86585
GNS	0.558459	0.753	0.344	0	2.18895
CHCHD10	0.557162	0.768	0.335	0	2.29254
LRPAP1	0.556026	0.756	0.352	0	2.14773
ATOX1	0.552202	0.832	0.424	0	1.96226
UBB	0.552084	0.961	0.755	0	1.27285
STAT1	0.545998	0.781	0.334	0	2.33832
BCAP31	0.545561	0.877	0.511	0	1.71624
SERF2	0.545434	1	0.997	0	1.00301
ENO1	0.540718	0.968	0.84	0	1.15238
SAMHD1	0.53144	0.735	0.26	0	2.82692
TSPO	0.527093	0.869	0.602	0	1.44352
RNASET2	0.520967	0.779	0.488	1.82611e-301	1.59631
AP2S1	0.516545	0.711	0.293	0	2.42662
PLTP	0.515851	0.843	0.502	0	1.67928
MSN	0.513526	0.73	0.308	0	2.37013
RARRES2	0.503788	0.842	0.574	1.38056e-273	1.4669
RABAC1	0.502306	0.741	0.398	0	1.86181
